# Syntaxin-1 and syntaxin binding protein 1-1 are required for planarian behavior and brain regeneration

**DOI:** 10.64898/2026.10.05.756827

**Authors:** Kendall B. Clay, Pierce A. Roberts, Karl F. Lechtreck, Rachel H. Roberts-Galbraith

## Abstract

**Background:** Nervous system regeneration requires creation of new neurons and their integration into new and existing networks. How new neurons find their targets and reconnect in the environment of regenerating tissue remains a major gap in knowledge. The planarian *Schmidtea mediterranea* is well suited to the study of neural regeneration due to the remarkable ability of planarians to regenerate their entire body, including the nervous system. However, we have not yet been able to explore synaptogenesis in regeneration using planarians due to a lack of tools to study synapses. Here we investigate potential players in planarian synapse, focusing on the conserved syntaxin protein family, which functions in neurotransmitter vesicle fusion at the synapse.

**Results:** We found that reduction of either *syntaxin-1* (*stx1*) or *syntaxin-binding protein 1-1* (*stxbp1-1*) decreased locomotion and impeded brain regeneration, specifically in synapse-rich regions.

**Conclusions:** Our observations support STX-1 and STXBP1-1 as bona fide synapse components, providing a starting point for studies neuronal connectivity during homeostatic remodeling and regeneration.
