## Supplemental Table 1 for "Syntaxin-1 and syntaxin binding protein 1-1 are required for planarian behavior and brain regeneration"

### Sheet: Planarian Primers and Sequences
Dresden Contig (dd_Smed_v6)	Abbreviated Name	Full name	Cloning primer F	Cloning primer R	Alt primer F (long for probe)	Alt primer R (long for probe)	Nucleotide sequence	Protein sequence (longest ORF)
8453	stx1	syntaxin 1	ggaagaagcaatggctgaaa	tttccaccaacattgccata			aaatagttttaataagtaaagactagatttttattattatagtgaagaatgacgaaggat ttattggcagcacttaaagctactcaaccggaagatgaagacagtcttccggatacatca attaatgtagatagtgcacaatacatgaatgaattttttaaccaggttgaagatattaga acgatgatagatcaaattcagaattttgtagacgatgtcaaaaataaacatagtgatatt ctttcttcaccacaccaagatgagaaaacgaaaacacaactggaagaagcaatggctgaa atcaagaaaaatgccaataaagttcggtttaagttgaaaaacattgagcaaagtattgaa caagacgaagcgcaagataaatcatctgctgat…	> VIRT-3824977:5'3' Frame 1, start_pos=16 MTKDLLAALKATQPEDEDSLPDTSINVDSAQYMNEFFNQVEDIRTMIDQIQNFVDDVKNKHSDILSSPHQDEKTKTQLEEAMAEIKKNANKVRFKLKNIEQSIEQDEAQDKSSADLRIKKTQYSTISRNFIEVMADYNKAQVAYRDACKNRIKRQMEIAERKISNEELEDMLESGNPAIFTQEIMTDTNQAKQSLADIEARHQDIMKLEKSIKELHDMFLDMAMLVESQGEMIDRIEYNVEQAVDYIETAKADTKKAVKYQSAARKVDCCCVVVLVNVVAT
2198	stx5	syntaxin 5	ttacaagtgccgcaaaacag	gtagcgatggcatttttggt	ttacaagtgccgcaaaacag	cgattgctggtcacagattg	gtcgtattttgtttatgtgtacaatttaaatttttgtgattcaatgagtcaataaataac aaatattaaaataaatttgttgtctctaaattaagaattaaaattttacaaatattttat tttcaatatcttttatttagaattttaaaatgtacagttcttccgaccgaacttctgaat atgtacacattgtaaattctctgaagtcatctttacacaatcagcaaaatggacacattc caaataaaagttcaattaaatctaagcgtcagcagttaattgaacagagagctaatttta caagtgccgcaaaacagattacaatgggactttccagtacttgtacaaaattagaaaaat taggaactttagttaaaacaacttccttatttg…	> VIRT-3816567:5'3' Frame 3, start_pos=49 MYSSSDRTSEYVHIVNSLKSSLHNQQNGHIPNKSSIKSKRQQLIEQRANFTSAAKQITMGLSSTCTKLEKLGTLVKTTSLFDDKSQEIQELNIMIKEDISKMTHEIGYLNKICSNQQSYNCTQSVKHTRSIVQTVQAKLNTMSQNFNEMLQKRVESLKKQAERRDMFAKPSNVNGIVNYDYLSNPKNKLGEFQPKMPSLLLEEEELARSSDPSSKMVHSHSSPLFTQQIQLIDRTDDYLQSRSESIQEVERTIIDMGKIFEQLSILIHEQGEQVDTIHTNVEEASINVESGHNELLKFYQSVTSNRWLMIKIFGVLIVFVIVFVVLIA
7275	stx6	syntaxin 6	tccacaaaaatttccagttgca	agggcaagtcaataagtatttcca			cttctaaatcttctaaattttacaaattactaatatttttcataagtacttgattttaag aaaatattttttagttaaaacttttactgtgttaatctaattttaaccaaaaatgtctac agatccttttcttattgttaaagaggaagttataaaatctttggctattgcagaaagaca atttaataaagttaaaatttcacatggtgatagcaaaaacataactgaattatcaacaac attgaagagtatttcgtgggatttagaagatttagaagaaacagtttcaatagttgaaaa agatccacaaaaatttccagttgcatatgaagagttatcgggtagaaaattgtttgtcca agaaaccaaaaataagctaaattcactacagtc…	> VIRT-3809877:5'3' Frame 2, start_pos=37 MSTDPFLIVKEEVIKSLAIAERQFNKVKISHGDSKNITELSTTLKSISWDLEDLEETVSIVEKDPQKFPVAYEELSGRKLFVQETKNKLNSLQSKLDNISSHDRVQVKIGKSNNRLTAINIDDNVKIPVDEHFDQIRNQQQQLLKSQDNQLDQLGSSVSVLKNISLKMNDELDSQTLLLDDVNQEMDKTESRMDASMKKMARLLHLTSDRRQWCAIIILLIFIVVLIVLLTAL
6735	stx16	syntaxin 16	agggaggaaattgcggcttg	agaatcacagcgagaaccgt			agttgtttatgcgtaaacttcaaacatttaaatgacaactagaaatttgacagaaagttt tatttttatgcgaaataattccatacaaaatcgtcaatattctctcgatgataataattc agataaaaccgctttgctttcacaaaaatcaaaagactttgacattgaaagaagtcggaa tgatgatattccaattgaatatactaatataacaacttctatccagtcagatttcgtaag aattcaacaaaaaatgaaagctttaatttcattgcatgatcggcatttaaatagagctag tttggatgataatattgatgaagatcgagagatagaatctcaaactaaagaattaacgca gatatttgtcgatgttcatcgaaaattgtcaca…	> VIRT-3800522:5'3' Frame 2, start_pos=10 MTTRNLTESFIFMRNNSIQNRQYSLDDNNSDKTALLSQKSKDFDIERSRNDDIPIEYTNITTSIQSDFVRIQQKMKALISLHDRHLNRASLDDNIDEDREIESQTKELTQIFVDVHRKLSQLVSSGRKLRLAGGCKAAMSNNIQSNLARTLQDFSVAFRKAQSQYLAKLKSRDDRLKGFFEIPRDSSGFRGDFEEDSDGLVEYYKHRSVGITHQAVQLTEDNSQIVIEREKEINQICKSIQELNEIFRDIGQMVTVQGSVIDRIDHNIEQTQFKVKEGLNQLQKAHKLQKKNRKMLIIIVLGVVATVLAVILVSTKLK
7111	sbp1-1	syntaxin-binding protein 1-1	agaacttcgccatctccatatt	ctgttgttgggctttgtcttt			tataaatattagattttaataataaaaggacctgaaaatataaatattagattttaaaat aaataacaaatgttgaaagaatcagttgctaaaaaaattttagatgatgtaattagaaca attaagaaggaaggtgaatggaaagtattaattgttgataaattatcaacacgaatgata tcgtcatgttgcaaaatgcatgatataatgaatgaaggaattacactggttgaggatatc aataaaaagcgagaaattttacctttagaagcaatttatttaataactccaacagaaaaa tccataaaatcattaatggcagattttactggctctaaaaatcaatataaagctgcccat gtgttttttactgaagcatgtcctgatgagtct…	> VIRT-3793215:5'3' Frame 1, start_pos=23 MLKESVAKKILDDVIRTIKKEGEWKVLIVDKLSTRMISSCCKMHDIMNEGITLVEDINKKREILPLEAIYLITPTEKSIKSLMADFTGSKNQYKAAHVFFTEACPDESFNELCKSPCAKYIKTLREINIAFLPYESRVFSLDSPETTQFYFNPNAKTGRTLHLERIAEQIATLCATLKEYPPIRYRAQWDKNAEFAQLVQQKLDAYKADDPSMGEGPFKDRSQLVILDRGFDPISPLLHELTFQAMSYDLIAIENDVYRYLNISGPEEREKEVVLDENDELWVELRHLHIAVVSNQVTSRLKKFADEKRMRGTGDKTTMRDLSQMVKKMPQYQKELSMYSTHFHLAEDCMHAYQGHV…
10167	sbp1-2	syntaxin-binding protein 1-2	gacgaatgcaacatggaaaa	aagctgcttcctgtctgagg			cttttatttaaaagtttttctattttatgaatgtctctgaaattaaatattcatagagag atatgttcgaaagtgtttgatcctctatacgaagaaaacatctggaggattctcgttctt gatgaatatagtacgcaaattattgcaaaaatccttaaaatgcacgatctattcgataaa ggagtaactcttgtcgatgacttaaccaaacgacgagaacccgtgccgctggaagccatt tatttaatatccccagaaaaaaagaaaattgaattgatgcttcgtgattttgaatcaacc ccagtctacagcaaggcacatgtgttttttgttgacgaatgcaacatggaaaatttgaga ttaattggcaaatctgtggcggcgaattacatc…	> VIRT-3789065:5'3' Frame 1, start_pos=10 MSLKLNIHREICSKVFDPLYEENIWRILVLDEYSTQIIAKILKMHDLFDKGVTLVDDLTKRREPVPLEAIYLISPEKKKIELMLRDFESTPVYSKAHVFFVDECNMENLRLIGKSVAANYILTLKEMNIKFLISESQLFHFNFEHGQNTFNSFNDLDDDLSWEMARAIASLCDILNENPNIYYQTTEEAQRFAIKVQQEMFKNDEENGFMGHTMHKDRSVLLILDRTVDPLTPILHDLHLQCLAYDILDIKNDTYIYKNFDTQKLVNVDLSENDDLWIQLRHNHIADVSRILPVKLKQLASAQKSIDNTVNGSENPNKISDSQSEPTSNKEMVRKQLHVMVKKMPHLRQEAASVGNM…
3135		synapsin	TTCGCCACTAGTGAGCCTTT	TGGCATTCATCCCACTGATA
4222		synaptotagmin	ACGAGATGCCATTGGAGAAG	CAATCCTCCGACATCCATTT
6730		synaptotagmin	GCAAATGCACACCAACACAT	CGAGTTCCTTCCATTCCTCA
6920		synaptotagmin	CGCAATTGGAGTAGCAATCA	AGCATGTCAGACCATTGACG
6208	ChAT	Choline acetyltransferase	GATCTCCTGCCACCAAAGAA	AACTCCATGACCCTGAATCG
		Other primers
		T7pJC	GGATCCTAATACGACTCACTATAGGG
		T3pJC	GAATTAACCCTCACTAAAGGGAGACC
		SP6pJC	GGGAGATTTAGGTGACACTATAGAAGTG

### Sheet: Other Organism Syntaxins
Species	Uniprot Code	Name	Shortened Name	Protein sequence (longest ORF)
Aplysia californica	Q16932	Syntaxin	stx_ac	MTKDRLAALKAAQSDDDDNDDVAVTVDSSGFMEEFFEQVDEIREMIDKIASNVDEVKKKHSAILSAPQTDDKMKEELEELMSEIKKNANKVRAKLKVIEQNIEQEEHTNKSSADLRIRKTQHATLSRKFVEVMNDYNACQIDYRERCKGRIKRQLAITGKTTTNEELEDMIESGNPAIFTQGIIMETQQANETLADIEARHNDIMKLETSIRDLHDMFMDMAMLVESQGEMIDRIEYNVEQAVDYIETAKMDTKKAVKYQSKARRKKIMILVCLAILIIILVGVIGGTLG
Caenorhabditis elegans	O44412	Syntaxin-binding protein 1 (uncp-18)	sbp1_ce	MLRELVKKQIIENILRPQNYDSKLGHRKFSVLVLDKSAMVVVNSCLSLNEVFEEGVTLVEDLTRNREPMPSMDAIYIISPVAESIDILINDFSRKTKFNPGNSYRSAHIFFLDPCCDELFEKLSKSPAVKWIKTLKELNLNLKPVESQIFTVNSQFRGDMTKTADGIVSLCATLNIHPTLRFQSDFAQSSEICQRVEQKLKEFGNEGMGTDAELVVLDRSFDLVSPLLHEVTLQAMVVDVTAFKDGVYRYTEAGDSKEIVLDEKDQNWLDLRHKLLPEVMKSVNKMVKDFKNTNKTEPENIKNQSSKDFSTTVRTLQPYLKMKAKMAAYISLTEECRSKYFDSLEKIIALEQDMAVEHTPEHVRITDSQAVGRLSTFILPAIPTETRLRLILIFMLTIG…
Caenorhabditis elegans	O16000	Syntaxin-1A (unc64)	stx1a_ce	MTKDRLSALKAAQSEDEQDDDMHMDTGNAQYMEEFFEQVEEIRGSVDIIANNVEEVKKKHSAILSNPVNDQKTKEELDELMAVIKRAANKVRGKLKLIENAIDHDEQGAGNADLRIRKTQHSTLSRRFVEVMTDYNKTQTDYRERCKGRIQRQLDIAGKQVGDEDLEEMIESGNPGVFTQGIITDTQQAKQTLADIEARHNDIMKLESSIRELHDMFMDMAMLVESQGEMVDRIEYNVEHAKEFVDRAVADTKKAVQYQSKARRKKICILVTGVILITGLIIFILFYAKVL
Drosophila melanogaster	Q9VR90	Syntaxin-16	stx16_dm	MTSRNLTEVFVIMRNNASKNRNHYDDRRGSDAERLLKHSVREAEEGLELQDDYGTPPAWLDKFEEAQYTMSKIKPKLDELGSLHARHLLRPAFDDQRDDECDIEVLSQIVSKLITSTHRHIQCVRSSIGVGSKMEQCLTVNAVHCALLQLQELTVKFRASQNAYLLQLNSREERSQKYFDDGGGAGAGDVFTNVELGEQSAENFVDSFDNFLQPPAEGKSGNGYLFEDDEQAIDDHFQRPPASRMTQQQLLLFEEENTRVAQHREQEVTKIVKSIYDLNDIFKDLGHMVQEQGTVLDRIDYNVEQTQTRVSEGLRQLHKAEMYQRKNRKMCVILVLAAVTFFMLLLLILTKL
Drosophila melanogaster	Q24509	Syntaxin-5	stx5_dm	MQTRRRLHQTDQQDYSSSSTYTIQEDQQGGAGAGSVGTGTAGGSVGLLAQSLVPPPTGHEAAIHIGDNYQSGDSISTPDYSDDKYGKAARQWNLRAFSGHALRTLSAAAAVVTGNQPGINNDSQSNYSYPASIPTSSQFYQSKEEPQETEPEPEIFVMAARDRTGEFANAIRSLQARNITRAVNIRDPRKAKQVQSYSEFMMVARFIGKNIASTYAKLEKLTMLAKKKSLFDDRPQEIQELTYIIKGDLNALNQQIARLQDISKDQRRHTNGKHLVSHSSNMVLALQSKLASMSTDFKQILEVRTENLKQQKTRRDQFSQGPGPLAAHTVSPSTAKQGSLLLSEENQAVSIDMGSSDTTPLLSTQTQMAIYDDSDNYVQQRAETMQNIESTIVELGGIF…
Drosophila melanogaster	Q24547	Syntaxin-1A	stx1a_dm	MTKDRLAALHAAQSDDEEETEVAVNVDGHDSYMDDFFAQVEEIRGMIDKVQDNVEEVKKKHSAILSAPQTDEKTKQELEDLMADIKKNANRVRGKLKGIEQNIEQEEQQNKSSADLRIRKTQHSTLSRKFVEVMTEYNRTQTDYRERCKGRIQRQLEITGRPTNDDELEKMLEEGNSSVFTQGIIMETQQAKQTLADIEARHQDIMKLETSIKELHDMFMDMAMLVESQGEMIDRIEYHVEHAMDYVQTATQDTKKALKYQSKARRKKIMILICLTVLGILAASYVSSYFM
Homo sapiens	Q16623	Syntaxin-1A	stx1a_hs	MKDRTQELRTAKDSDDDDDVAVTVDRDRFMDEFFEQVEEIRGFIDKIAENVEEVKRKHSAILASPNPDEKTKEELEELMSDIKKTANKVRSKLKSIEQSIEQEEGLNRSSADLRIRKTQHSTLSRKFVEVMSEYNATQSDYRERCKGRIQRQLEITGRTTTSEELEDMLESGNPAIFASGIIMDSSISKQALSEIETRHSEIIKLENSIRELHDMFMDMAMLVESQGEMIDRIEYNVEHAVDYVERAVSDTKKAVKYQSKARRKKIMIIICCVILGIVIASTVGGIFA
Homo sapiens	P61266	Syntaxin-1B	stx1b_hs	MKDRTQELRSAKDSDDEEEVVHVDRDHFMDEFFEQVEEIRGCIEKLSEDVEQVKKQHSAILAAPNPDEKTKQELEDLTADIKKTANKVRSKLKAIEQSIEQEEGLNRSSADLRIRKTQHSTLSRKFVEVMTEYNATQSKYRDRCKDRIQRQLEITGRTTTNEELEDMLESGKLAIFTDDIKMDSQMTKQALNEIETRHNEIIKLETSIRELHDMFVDMAMLVESQGEMIDRIEYNVEHSVDYVERAVSDTKKAVKYQSKARRKKIMIIICCVVLGVVLASSIGGTLGL
Homo sapiens	P61764	Syntaxin-binding protein 1	sbp1_hs	MAPIGLKAVVGEKIMHDVIKKVKKKGEWKVLVVDQLSMRMLSSCCKMTDIMTEGITIVEDINKRREPLPSLEAVYLITPSEKSVHSLISDFKDPPTAKYRAAHVFFTDSCPDALFNELVKSRAAKVIKTLTEINIAFLPYESQVYSLDSADSFQSFYSPHKAQMKNPILERLAEQIATLCATLKEYPAVRYRGEYKDNALLAQLIQDKLDAYKADDPTMGEGPDKARSQLLILDRGFDPSSPVLHELTFQAMSYDLLPIENDVYKYETSGIGEARVKEVLLDEDDDLWIALRHKHIAEVSQEVTRSLKDFSSSKRMNTGEKTTMRDLSQMLKKMPQYQKELSKYSTHLHLAEDCMKHYQGTVDKLCRVEQDLAMGTDAEGEKIKDPMRAIVPILLDANV…
Homo sapiens	Q15833	Syntaxin-binding protein 2	sbp2_hs	MAPSGLKAVVGEKILSGVIRSVKKDGEWKVLIMDHPSMRILSSCCKMSDILAEGITIVEDINKRREPIPSLEAIYLLSPTEKSVQALIKDFQGTPTFTYKAAHIFFTDTCPEPLFSELGRSRLAKVVKTLKEIHLAFLPYEAQVFSLDAPHSTYNLYCPFRAEERTRQLEVLAQQIATLCATLQEYPAIRYRKGPEDTAQLAHAVLAKLNAFKADTPSLGEGPEKTRSQLLIMDRAADPVSPLLHELTFQAMAYDLLDIEQDTYRYETTGLSEAREKAVLLDEDDDLWVELRHMHIADVSKKVTELLRTFCESKRLTTDKANIKDLSQILKKMPQYQKELNKYSTHLHLADDCMKHFKGSVEKLCSVEQDLAMGSDAEGEKIKDSMKLIVPVLLDAAVP…
Homo sapiens	O43752	Syntaxin-6	stx6_hs	MSMEDPFFVVKGEVQKAVNTAQGLFQRWTELLQDPSTATREEIDWTTNELRNNLRSIEWDLEDLDETISIVEANPRKFNLDATELSIRKAFITSTRQVVRDMKDQMSTSSVQALAERKNRQALLGDSGSQNWSTGTTDKYGRLDRELQRANSHFIEEQQAQQQLIVEQQDEQLELVSGSIGVLKNMSQRIGGELEEQAVMLEDFSHELESTQSRLDNVMKKLAKVSHMTSDRRQWCAIAILFAVLLVVLILFLVL
Homo sapiens	O14662	Syntaxin-16	stx16_hs	MATRRLTDAFLLLRNNSIQNRQLLAEQVSSHITSSPLHSRSIAAELDELADDRMALVSGISLDPEAAIGVTKRPPPKWVDGVDEIQYDVGRIKQKMKELASLHDKHLNRPTLDDSSEEEHAIEITTQEITQLFHRCQRAVQALPSRARACSEQEGRLLGNVVASLAQALQELSTSFRHAQSGYLKRMKNREERSQHFFDTSVPLMDDGDDNTLYHRGFTEDQLVLVEQNTLMVEEREREIRQIVQSISDLNEIFRDLGAMIVEQGTVLDRIDYNVEQSCIKTEDGLKQLHKAEQYQKKNRKMLVILILFVIIIVLIVVLVGVKSR
Homo sapiens	Q13190	Syntaxin-5	stx5_hs	MIPRKRYGSKNTDQGVYLGLSKTQVLSPATAGSSSSDIAPLPPPVTLVPPPPDTMSCRDRTQEFLSACKSLQTRQNGIQTNKPALRAVRQRSEFTLMAKRIGKDLSNTFAKLEKLTILAKRKSLFDDKAVEIEELTYIIKQDINSLNKQIAQLQDFVRAKGSQSGRHLQTHSNTIVVSLQSKLASMSNDFKSVLEVRTENLKQQRSRREQFSRAPVSALPLAPNHLGGGAVVLGAESHASKDVAIDMMDSRTSQQLQLIDEQDSYIQSRADTMQNIESTIVELGSIFQQLAHMVKEQEETIQRIDENVLGAQLDVEAAHSEILKYFQSVTSNRWLMVKIFLILIVFFIIFVVFLA
Mus musculus	O08599	Syntaxin-binding protein 1	sbp1_mm	MAPIGLKAVVGEKIMHDVIKKVKKKGEWKVLVVDQLSMRMLSSCCKMTDIMTEGITIVEDINKRREPLPSLEAVYLITPSEKSVHSLISDFKDPPTAKYRAAHVFFTDSCPDALFNELVKSRAAKVIKTLTEINIAFLPYESQVYSLDSADSFQSFYSPHKAQMKNPILERLAEQIATLCATLKEYPAVRYRGEYKDNALLAQLIQDKLDAYKADDPTMGEGPDKARSQLLILDRGFDPSSPVLHELTFQAMSYDLLPIENDVYKYETSGIGEARVKEVLLDEDDDLWIALRHKHIAEVSQEVTRSLKDFSSSKRMNTGEKTTMRDLSQMLKKMPQYQKELSKYSTHLHLAEDCMKHYQGTVDKLCRVEQDLAMGTDAEGEKIKDPMRAIVPILLDANV…
Mus musculus	Q64324	Syntaxin-binding protein 2	sbp2_mm	MAPLGLKAVVGEKILSGVIRSVKKDGEWKVLIMDHPSMRILSSCCKMSDILAEGITIVEDINKRREPIPSLEAIYLLSPTEKSVQALIADFQGTPTFTYKAAHIFFTDTCPEPLFSELGRSRLAKAVKTLKEIHLAFLPYEAQVFSLDAPHSTYNLYCPFRAGERGRQLDALAQQIATLCATLQEYPSIRYRKGPEDTAQLAHAVLAKLNAFKADTPSLGEGPEKTRSQLLIMDRAADPVSPLLHELTFQAMAYDLLDIEQDTYRYETTGLSESREKAVLLDEDDDLWVELRHMHIADVSKKVTELLKTFCESKRLTTDKANIKDLSHILKKMPQYQKELNKYSTHLHLADDCMKHFKGSVEKLCSVEQDLAMGSDAEGEKIKDAMKLIVPVLLDASVP…
Mus musculus	Q9JKK1	Syntaxin-6	stx6_mm	MSMEDPFFVVKGEVQKAVNTAQGLFQRWTELLQGPSAATREEIDWTTNELRNNLRSIEWDLEDLDETISIVEANPRKFNLDATELSIRKAFITSTRQIVRDMKDQMSASSVQALAERKNRQALLGDSSSQSWNAGVADRYGRLDRELQLANSHFIEEQQAQQQLIVEQQDEQLELVSGSIGVLKNMSQRIGGELEEQAVMLDDFSHELESTQSRLDNVMKKLAKVSHMTSDRRQWCAIAILFAVLVVVLILFLVL
Mus musculus	Q8BVI5	Syntaxin-16	stx16_mm	MATRRLTDAFLLLRNNSIQTRQLLAEQVSSHTTSSPLHSRSIAAELDELADDRMALVSGISLDPEAAIGVTKRSPPKWVDGVDEIQYDVGRIKQKMKELASLHDKHLNRPTLDDSSEEEHAIEITTQEVTQLFHRCQRAVQALPSRARRACSEQEERLLRNVVASLAQALQELSTSFRHAQSDYLKRMKNREERSQHFFDTPVPLMDDGDDATLYGQGFTDDQLVLVEQNTLMVEEREREIRQIVQSISDLNEIFRDLGAMIVEQGTVLDRIDYNVEQSCVKTEDGLKQLHKAEQYQKKNRKMLVIVILVAVIIVLLVALVAVKSR
Mus musculus	Q8K1E0	Syntaxin-5	stx5_mm	MIPRKRYGSKNTDQGVYLGLSKTQVLSPATAISSSSDSTPLPTPVALVPSPPDTMSCRDRTQEFQSACKSLQSRQNGIQTSKPALHAARQCSEFTLMARRIGKDLSNTFAKLEKLTILAKRKSLFDDKAVEIEELTYIIKQDINSLNKQIAQLQDFVRAKGSQSGRHLQTHSNTIVVSLQSKLASMSNDFKSVLEVRTENLKQQRNRREQFSRAPVSALPLAPNNLGGGPIILGAESRASRDVAIDMMDPRTSQQLQLIDEQDSYIQSRADTMQNIESTIVELGSIFQQLAHMVKEQEETIQRIDENVLGAQLDVEAAHSEILKYFQSVTSNRWLMVKIFLILIVFFIIFVVFLA
Mus musculus	O35526	Syntaxin-1A	stx1a_mm	MKDRTQELRTAKDSDDDDDVTVTVDRDRFMDEFFEQVEEIRGFIDKIAENVEEVKRKHSAILASPNPDEKTKEELEELMSDIKKTANKVRSKLKSIEQSIEQEEGLNRSSADLRIRKTQHSTLSRKFVEVMSEYNATQSDYRERCKGRIQRQLEITGRTTTSEELEDMLESGNPAIFASGIIMDSSISKQALSEIETRHSEIIKLETSIRELHDMFMDMAMLVESQGEMIDRIEYNVEHAVDYVERAVSDTKKAVKYQSKARRKKIMIIICCVILGIIIASTIGGIFG
Mus musculus	P61264	Syntaxin-1B	stx1b_mm	MKDRTQELRSAKDSDDEEEVVHVDRDHFMDEFFEQVEEIRGCIEKLSEDVEQVKKQHSAILAAPNPDEKTKQELEDLTADIKKTANKVRSKLKAIEQSIEQEEGLNRSSADLRIRKTQHSTLSRKFVEVMTEYNATQSKYRDRCKDRIQRQLEITGRTTTNEELEDMLESGKLAIFTDDIKMDSQMTKQALNEIETRHNEIIKLETSIRELHDMFVDMAMLVESQGEMIDRIEYNVEHSVDYVERAVSDTKKAVKYQSKARRKKIMIIICCVVLGVVLASSIGGTLGL
Xenopus laevis	A0A8J1LEB8	Syntaxin-binding protein 1	sbp1_xl	MAPSGLKAVVGEKIMHDVIRKVKKKGEWKVLVVDQLSMRMLSSCCKMTDIMTEGITIVEDINKRREPLPSLEAVYLITPSEKSVHSLISDFKDPPSSKYRAAHVFFTDSCPDTLFNELVKSRTSKMVKTLTEINIAFLPYESQVFSLDYPDSFHSFYSPHKAQMKNPILERLAEQIATLCATLKEYPAVRYRGDYKDDAMLSQLIQDKLDAYKADDPTMGEGPDKARSQLIILDRGFDPASPILHELTFQAMSLDLLPVENDVYKYETSGIGDQRMKEVLLDEDDDLWVTLRHKHIAEVSQEVTRSLKDFSASKRMNTGDKVTTMRDLSQMLKKMPQYQKELSKYSTHLHLAEDCMKHYQGTVDKLCRVEQDLAMGTDAEGEKIKDPMRAIVPILLDGN…
Xenopus laevis	A0A1L8H2E8	Syntaxin-binding protein 2	sbp2_xl	MPPTGLKAVVGEKIVSGVIASIKKDGEWKVLLVDHTSMRILSSCCKMSDMLDEGITIVEDVNKRREPIPSLEAIYFITPCETSVRAIISDFRDMGAPMYKAAHIFFTDTCSDQLFAELGKSKVPKVIKTLKEINLAFLPYESQVYCLDAKDSFHTLFSPYGKLEKNKCLEMLAEQIATLCETLKEYPAVRYRSGYEDNYTLAQMVFDRLNAFKADNPSMGEGPDKGRSQLLIVDRGFDPASPIMHELTFQAMTYDLLDIQKDIYSYETTGIGESLEKQVLLDEDDDLWVELRHMHIADVSKKVTELLKSFCESKRMTTDKANIKDLSQILKKMPQYQKELNKYATHLNLAEDCMRHFKGTIEKLCAVEQDLAMGSDVEGEKLKDPMKIIVPHLLDPNIK…
Xenopus laevis	A0A8J0V6E3	Syntaxin-6	stx6_xl	MSMEDPFFVVRGEVQKAVNTAQGLFQRWTDLLQDPSISTREELDWTTNELRNSLRSVEWDLEDLDETISIVESNPRKFSLDQAELWQRKAFINETRQCVKDMKDRMTSPSIQALTEKKNRQALLGDGTKHGWNLETEKYKALDHELENANSQFLDGQVVQQQLIMEQQDEQLELVSGSIGVLKNMSHRIGNELDEQSVMLDDFSHELDTAQSRMDNVLKKLAKVSHMTSDRRQWCAIIILLSLLLVVLILFFAL
Xenopus laevis	A0A1L8ESZ6	Syntaxin-16	stx16_xl	MATRRLTDAFLLLRNNAAHNRHILAEQELDELADDRMALVSGLSLDPEAAIGVTKRLPPKWVDGVEEIQYEVTRVKQKMKDLASLHDKHLNRPTLDDSTEEEHAIEITTQEITQMFHRCQRSVQSLQSRSRHCTEQEERLLRNVVASLAQSLQDLSTNFRHTQSGYLKRMKNREERSKHFFDTSVPLIDDGEDNTLYDRGFTEDQLALVQQNTLIVEERERELRQIVQSISDLNEIFRELAGMVVEQGTVLDRIDYNVEQACVKTEDGLQHLQKAEQYQKKNRKMLIILILFVLVIVLIVVLIGVKSK
Xenopus laevis	A0A1L8GCY3	Syntaxin-5	stx5_xl	MNTRKRLGSRNTDNGIYIGPSQTQVLVPASDSPVAPPPADIMSCRDRTAEFISTCKSLQGRQNGVQLSSPSFNAVKQRSEFTLMAKRIGKDLSNTFSKLEKLTILAKRKSLFDDKAAEIEELTYIIKQDIGSLNQQIAQLQSFVRARGSQSGRHLQTHSNTVVVSLQSKLASMSNDFKSVLEVRTENLKQQRSRRDCFSQGQAALPLHHNSLGPSVLLQDDSRRQGEVTIEMDSRVSQQLQLIDEQDSYIQSRADTMQNIESTIVELGSIFQQLAHMVKEQEETIQRIDGNVEDTQLNVEGAHQEILKYFQSVTSNRWLMIKIFLILIVFFIIFVVFLA
Xenopus laevis	A0A1L8HDF1	Syntaxin-1A	stx1a_xl	MKDRTRELRAAKDSDEDDEVAVSLDRDRFMDEFFEQVEEIRGFIDKIAENVEEVKRKHSAILASPNPDEKTKAELEELMSDIKKTANKVRSKLKGIEQSIEQEEALNRSSADLRIRKTQHSTLSRKFVEVMSEYNATQSDYRERCKGRIQRQLEITGRTTTSEELEDMLESGNPAIFSSGIIMDSNITKQALNEIETRHSEIIKLENSIRELHDMFMDMAMLVESQGEMIDRIEYNVEHSVDYVERAVSDTKKAVKYQSKARRKKIMIIICCVVLGIVIASTFGGIFA
Xenopus laevis	A0A8J0U9C4	Syntaxin-1B	stx1b_xl	MRDRTQELRSAKDSDDDEEIVQVDRDHFMDEFFEQVEEIRGCIEKLSEDVEQVKKQHSAILAAPNPDEKTKQELEDLTADIKKTANKVRSKLKAIEQSIEQEEGLNRSSADLRIRKTQHSTLSRKFVEVMTEYNATQSKYRDRCKDRIQRQLEITGRTTTNEELEDMLESGKLAIFTDDIKMDSQMTKQALNEIETRHNEIIKLENSIRELHDMFVDMAMLVESQGEMIDRIEYNVEHSVDYVERAVSDTKKAVKYQSKARRKKIMIIICCVVLGVVLASSIGGTLGL

### Sheet: BLAST Smed to NCBI
Gene	Dresden Code	Top Human Homolog	E-value	Top Mouse Homolog	E-value		Digiworm
stx1	dd.8453	Syntaxin-1B	8.48e-108	Syntaxin-1B	3.57e-107		neural enrichmed (41)
stx5	dd.2198	Syntaxin-5 isoform 3	4e-59	Syntaxin-5A	2e-56		everywhere no neural enrichment
stx6	dd.7275	Syntaxin-6 isoform 1	1e-39	Syntaxin-6	9e-41		everywhere no neural enrichment
stx16	dd.6735	Syntaxin-16 isoform b	9e-69	Syntaxin-16 isoform d	4e-68		everywhere no neural enrichment
sbp1/2-1	dd.7111	Syntaxin-binding protein 1 isoform b	0	Syntaxin-binding protein 1 isoform a	0		extremely neural
sbp1/2-2	dd.10167	Syntaxin-binding protein 2	3e-102	Syntaxin-binding protein 2 isoform 2	1e-101		neural and some other stuff
Syntaxin-like genes omitted from our analysis due to: low BLAST e value, low domain homology, lack of neural expression, low phylogeny relationship
stx2	dd.4489	Syntaxin-1A	2.8e-11	Syntaxin-1A (brain)	4.33e-11		neural 22, 41
stx5	dd.10081	Syntaxin-5 isoform 4	9e-17	Syntaxin-5	2e-17		everywhere no neural enrichment
stx7	dd.4152	Syntaxin-7 isoform a	4e-12	Syntaxin-7	1e-16		everywhere no neural enrichment
stx2/3	dd.4355	Syntaxin-3	6e-06	Syntaxin-2	2e-06		epidermal and cathepsin enriched
stx17	dd.11270	Syntaxin-17 protein	1e-06	Syntaxin-17, isoform CRA_c	0.032		non-ciliated neural 16

### Sheet: BLAST human to Smed
Human Protein	Top Dresden Code	Planarian Gene	E-value
Syntaxin-1B	dd.8453	stx1	7.29e-104
Syntaxin-1A	dd.8453	stx1	1.41e-101
Syntaxin-5 isoform 3	dd.2198	stx3	2.02e-41
Syntaxin-5 isoform 4	dd.2198	stx3	1.37e-40
Syntaxin-6	dd.7275	stx6	5.66e-31
Syntaxin-7	dd.6735	stx9	6.91e-14
Syntaxin-3	dd.8453	stx1	3.27e-91
Syntaxin-16	dd.6735	stx9	1.04e-58
STX17 protein	dd.8612		4.42
Syntaxin-binding protein 1 isoform 2	dd.7111	sbp1	0
Chain A, SYNTAXIN-BINDING PROTEIN 2	dd.7111	sbp1	0
